# Integrated single-cell functional and molecular profiling of extracellular vesicle secretion in metastatic breast cancer

**DOI:** 10.1101/2022.08.13.503860

**Authors:** Mohsen Fathi, Melisa Martinez-Paniagua, Ali Rezvan, Melisa J. Montalvo, Vakul Mohanty, Ken Chen, Sendurai A Mani, Navin Varadarajan

## Abstract

Extracellular vesicles (EVs) regulate the tumor microenvironment by facilitating transport of biomolecular cargo including RNA, protein, and metabolites. The biological effects of EV-mediated transport have been studied using supra-physiological concentrations of EVs, but the cells that are responsible for EV secretion and the mechanisms that support EV secretion are not well characterized. We developed an integrated method based on arrays of nanowells to identify individual cells with differences in EV secretion and used an automated robot to perform linked single-cell RNA-sequencing on cloned single cells from the metastatic breast cancer cell line, MDAMB231. Gene expression profiles of clonal cells with differences in EV secretion were analyzed, and a four-gene signature of breast cancer EV secretion was identified: *HSP90AA1, HSPH1, EIF5*, and *DIAPH3*. We functionally validated this gene signature by testing it across different cell lines with different metastatic potential demonstrating that the signature correlated with levels of EV secretion. Analysis of the TCGA and METABRIC datasets showed that this signature is associated with poor survival, more invasive breast cancer types, and reduced CD8^+^ T cell infiltration in human tumors. We anticipate that our method for directly identifying the molecular determinants of EV secretion will have broad applications across cell types and diseases.
