## Supplementary Table 1 for "Integrated single-cell functional and molecular profiling of extracellular vesicle secretion in metastatic breast cancer"

### Sheet: MDAMB231-S DEGs
	p_val	avg_logFC	pct.1	pct.2	p_val_adj
FTL	3.25e-197	0.7202	1	1	6.81e-193
TIMP3	2.65e-189	0.684679	0.772	0.039	5.56e-185
SNAPC1	3.72e-105	0.618307	0.994	0.972	7.78e-101
FXYD5	4.54e-147	0.613699	0.997	0.988	9.5e-143
G0S2	8.52e-39	0.503925	0.864	0.679	1.78e-34
ACTN1	1.4e-111	0.473523	1	0.988	2.93e-107
RPL21	3.77e-168	0.456343	1	1	7.9e-164
LCP1	4.94e-106	0.450469	0.555	0.059	1.03e-101
HMGB1	6.96e-174	0.398048	1	1	1.46e-169
POMP	7.94e-134	0.384086	1	0.999	1.66e-129
OGFRL1	7.77e-64	0.383265	0.977	0.869	1.63e-59
HSP90AA1	3.66e-124	0.378335	1	1	7.65e-120
GTF3A	2.52e-84	0.370392	0.992	0.948	5.28e-80
TPP2	1.39e-78	0.370058	0.836	0.479	2.9e-74
NQO1	1.21e-43	0.365837	1	0.985	2.54e-39
IPO5	1e-66	0.361782	0.975	0.893	2.1e-62
ADM	2.34e-35	0.356058	0.984	0.946	4.91e-31
STXBP6	1.97e-73	0.349169	0.708	0.309	4.13e-69
UCHL3	9.5e-70	0.337897	0.995	0.957	1.99e-65
TFDP1	5.84e-65	0.330891	0.991	0.955	1.22e-60
TPT1	1.18e-130	0.323696	1	1	2.47e-126
HSPH1	1.06e-51	0.314137	0.995	0.985	2.21e-47
EIF5	1.5e-57	0.313741	1	0.987	3.14e-53
FTH1	2.09e-57	0.313198	1	1	4.39e-53
SAP18	1.9e-81	0.310996	1	0.995	3.98e-77
UBL3	2.45e-45	0.308859	0.887	0.72	5.12e-41
ZFP36L1	1.38e-19	0.3067	0.992	0.969	2.88e-15
DBN1	9.05e-57	0.304801	0.893	0.69	1.89e-52
CAV1	7.12e-65	0.294491	1	0.999	1.49e-60
SKA3	5.68e-38	0.293225	0.916	0.827	1.19e-33
DIAPH3	1.51e-26	0.281176	0.942	0.904	3.15e-22
DNAJC15	1.11e-49	0.273965	0.988	0.95	2.32e-45
ACTG1	4.12e-75	0.271669	1	1	8.63e-71
MRPL57	1.94e-53	0.269731	0.999	0.973	4.06e-49
SLIRP	5.01e-54	0.258274	0.999	1	1.05e-49
EMP2	2.55e-44	0.253305	0.843	0.596	5.35e-40
ZYX	3.52e-35	0.252229	0.978	0.892	7.36e-31
EIF2S1	2.24e-42	0.250329	0.984	0.951	4.69e-38
TBC1D4	2.74e-30	0.249007	0.642	0.398	5.73e-26
PAPOLA	2.14e-34	0.245771	0.99	0.973	4.49e-30
KISS1	6.79e-32	0.244231	0.965	0.886	1.42e-27
SEC22B	6.92e-36	0.239924	0.966	0.91	1.45e-31
LY6E	2.25e-38	0.239817	0.885	0.707	4.7e-34
SLC9A3R2	1.69e-29	0.239474	0.931	0.831	3.53e-25
TXN	1.35e-52	0.238684	1	1	2.83e-48
CKAP2	1.35e-06	0.23578	0.829	0.773	0.0283165
SLC7A1	1.75e-27	0.235318	0.735	0.521	3.66e-23
PHGDH	8.03e-81	0.233213	0.468	0.052	1.68e-76
MRPS31	3.78e-36	0.233093	0.925	0.793	7.92e-32
TFRC	3.02e-26	0.232459	0.97	0.934	6.33e-22
CDCA4	2.62e-19	0.227478	0.933	0.86	5.48e-15
ERH	1.19e-59	0.22687	1	0.998	2.49e-55
UFM1	1.03e-36	0.226475	0.974	0.894	2.17e-32
HMGA1	8.99e-58	0.225912	1	1	1.88e-53
ACAT2	1.62e-28	0.22555	0.951	0.853	3.39e-24
ASNS	1.37e-09	0.224951	0.701	0.616	2.87e-05
KRT18	2.7e-34	0.221779	0.995	0.977	5.66e-30
CTSD	6.36e-25	0.221328	0.886	0.74	1.33e-20
HNRNPA3	1.81e-38	0.217372	0.999	0.994	3.78e-34
ARGLU1	2.61e-27	0.216928	0.935	0.838	5.47e-23
EEF1A1	8.94e-101	0.21651	1	1	1.87e-96
MT1X	6.54e-09	0.216298	0.988	0.969	0.000136947
MTMR6	6.83e-25	0.214403	0.801	0.623	1.43e-20
PDLIM7	1.15e-27	0.213086	0.966	0.883	2.4e-23
ATP5MPL	3.44e-39	0.212619	0.996	0.989	7.2e-35
CC2D2A	5.58e-49	0.211519	0.569	0.225	1.17e-44
RPS29	2.57e-57	0.210966	1	1	5.39e-53
PSMC1	5.53e-35	0.210714	0.997	0.989	1.16e-30
TEX30	1.71e-25	0.21063	0.841	0.654	3.58e-21
EXOSC8	1.13e-27	0.210583	0.977	0.94	2.37e-23
UBR4	7.7e-25	0.207756	0.987	0.941	1.61e-20
FCF1	1.31e-27	0.207344	0.944	0.853	2.74e-23
SNW1	1.47e-27	0.20647	0.984	0.925	3.07e-23
MDK	4.84e-36	0.204032	0.609	0.317	1.01e-31
KTN1	7.82e-19	0.202761	0.99	0.983	1.64e-14
HNRNPH1	3.81e-24	0.202434	0.991	0.96	7.98e-20
ITM2B	2.16e-30	0.202241	0.966	0.902	4.53e-26
SRSF5	1.94e-27	0.200972	0.995	0.99	4.06e-23
KPNA3	1.68e-26	0.200566	0.97	0.917	3.51e-22
PLS3	7.7e-25	0.200289	0.975	0.918	1.61e-20
DIS3	2.59e-23	0.199927	0.841	0.685	5.41e-19
DYNC1H1	5.47e-18	0.199504	0.921	0.804	1.15e-13
STK24	1.14e-27	0.197317	0.934	0.815	2.4e-23
PSMA3	1.17e-34	0.196915	0.999	0.995	2.45e-30
TPM4	1.33e-30	0.195069	1	0.998	2.79e-26
NAMPT	7.41e-21	0.19264	0.955	0.893	1.55e-16
NCL	3.24e-33	0.19235	1	0.999	6.79e-29
TMED10	7.32e-27	0.191719	0.995	0.974	1.53e-22
TMX1	1.25e-21	0.191648	0.988	0.945	2.61e-17
MED4	1.26e-26	0.189841	0.893	0.731	2.64e-22
SET	5.53e-37	0.188472	1	0.998	1.16e-32
KRT8	1.34e-21	0.186775	0.969	0.924	2.8e-17
PLAC8	2.49e-21	0.186575	0.992	0.985	5.21e-17
DKC1	7.83e-22	0.186194	0.964	0.904	1.64e-17
ERG28	5.2e-28	0.185843	0.805	0.58	1.09e-23
GLIPR1	1.25e-18	0.18583	0.915	0.782	2.61e-14
TM9SF2	3.66e-22	0.18568	0.907	0.798	7.66e-18
RRP15	4.76e-23	0.185667	0.979	0.958	9.97e-19
PDS5B	1.9e-27	0.185606	0.664	0.425	3.98e-23
SUGT1	5.53e-24	0.183626	0.969	0.913	1.16e-19
CALM1	3.84e-57	0.181678	1	1	8.04e-53
IRS1	1.19e-19	0.180118	0.827	0.669	2.49e-15
BZW1	2.55e-32	0.177366	1	0.999	5.34e-28
CNN2	4.48e-22	0.177052	0.997	0.994	9.39e-18
LRR1	1.63e-22	0.175522	0.899	0.799	3.42e-18
FOSL1	6.13e-17	0.175207	0.994	0.974	1.28e-12
RCOR1	1.66e-17	0.174719	0.7	0.547	3.47e-13
C4BPB	3.66e-22	0.174205	0.505	0.28	7.67e-18
ALG5	1.5e-23	0.173949	0.904	0.775	3.15e-19
RFC3	3.22e-12	0.172084	0.882	0.811	6.74e-08
LBR	8.72e-12	0.171848	0.978	0.945	1.83e-07
GTF2F2	4.72e-17	0.171645	0.997	0.983	9.89e-13
NDUFB1	1.27e-22	0.171424	0.997	0.991	2.66e-18
IL11	1.67e-13	0.171315	0.612	0.443	3.5e-09
TOP1	8.14e-13	0.171231	0.968	0.929	1.7e-08
EFHD2	2.09e-18	0.171115	0.965	0.907	4.38e-14
XRCC5	2.67e-33	0.170791	1	1	5.58e-29
RB1	3.72e-19	0.170415	0.89	0.788	7.79e-15
FRMD6	1.58e-14	0.169971	0.965	0.908	3.3e-10
MPP5	1.9e-14	0.169934	0.882	0.796	3.98e-10
RTRAF	7.14e-26	0.169075	0.986	0.974	1.5e-21
LASP1	3.28e-18	0.168883	0.97	0.95	6.86e-14
HNRNPD	3.23e-23	0.168063	0.997	0.994	6.77e-19
RAB4A	8e-22	0.167994	0.802	0.621	1.68e-17
PTMA	6.21e-61	0.164524	1	1	1.3e-56
NDUFAF2	4.44e-21	0.164135	0.974	0.941	9.29e-17
MZT1	6.69e-16	0.162046	0.911	0.834	1.4e-11
NDFIP2	2.55e-24	0.161714	0.713	0.491	5.34e-20
KRT81	1.46e-21	0.161391	0.308	0.119	3.05e-17
SLC1A5	9.14e-12	0.160861	0.99	0.979	1.91e-07
AKT1	4.71e-19	0.160267	0.924	0.823	9.87e-15
LAMP1	3.93e-15	0.159981	0.959	0.919	8.22e-11
GNPNAT1	1.66e-18	0.159433	0.974	0.948	3.49e-14
CDC20	3.66e-07	0.158434	0.854	0.805	0.00765646
POLR1D	7.64e-19	0.157725	0.973	0.93	1.6e-14
WARS	2.86e-13	0.157059	0.763	0.656	5.99e-09
PABPC1	9.06e-35	0.156553	1	1	1.9e-30
WDR77	1.86e-19	0.156158	0.855	0.721	3.89e-15
EIF4H	7.46e-18	0.155909	0.984	0.955	1.56e-13
PPP2R5C	2.11e-15	0.155846	0.984	0.962	4.42e-11
COMMD6	4.47e-17	0.155602	0.981	0.962	9.37e-13
NUDT15	2.59e-19	0.154976	0.916	0.8	5.43e-15
MT2A	2.12e-17	0.154886	1	1	4.44e-13
CD55	1.23e-11	0.154848	0.926	0.86	2.58e-07
SIVA1	1.58e-16	0.153431	0.959	0.89	3.31e-12
RPL36AL	4.47e-23	0.153389	0.996	0.995	9.37e-19
P3H2	6.74e-17	0.152812	0.666	0.499	1.41e-12
RPSA	7.19e-32	0.151997	1	1	1.51e-27
SPRY4	7.36e-16	0.151958	0.611	0.416	1.54e-11
FLNA	2.8e-15	0.151524	0.909	0.804	5.85e-11
MAX	3.75e-17	0.151414	0.865	0.767	7.85e-13
OAF	2.33e-13	0.151394	0.922	0.826	4.88e-09
PPP4R3A	2.37e-19	0.150891	0.713	0.507	4.95e-15
ANP32A	9.69e-19	0.150738	0.996	0.984	2.03e-14
FBP1	4.75e-18	0.150156	0.675	0.483	9.95e-14
PARP4	9.56e-16	0.150129	0.805	0.654	2e-11
HMGN1	7.43e-22	0.149949	0.999	0.996	1.56e-17
DDX24	5.91e-17	0.148872	0.992	0.98	1.24e-12
ARHGDIB	5.17e-19	0.148255	0.996	0.985	1.08e-14
FUS	9.89e-21	0.148002	0.999	0.996	2.07e-16
COPS6	3.46e-19	0.147952	0.983	0.962	7.24e-15
UPF3A	6.48e-17	0.147689	0.858	0.728	1.36e-12
TARS	6.4e-18	0.147545	0.999	0.991	1.34e-13
MTHFD1	1.1e-14	0.147185	0.939	0.871	2.3e-10
ATP5MC1	1.18e-17	0.146618	0.997	0.982	2.46e-13
IRS2	8.09e-20	0.146501	0.539	0.32	1.69e-15
GLRX5	4.5e-17	0.146037	0.935	0.854	9.42e-13
ATF4	1.82e-11	0.145179	0.995	0.987	3.81e-07
NPM1	8.63e-36	0.144966	1	1	1.81e-31
RPS2	7.46e-33	0.144837	1	1	1.56e-28
RBM26	5.91e-16	0.14482	0.713	0.539	1.24e-11
PPP2R5E	2.56e-11	0.144593	0.933	0.855	5.37e-07
CHAMP1	1.05e-19	0.144554	0.664	0.46	2.19e-15
PTGR1	1.95e-25	0.143626	0.521	0.275	4.08e-21
CPSF2	5.97e-15	0.143273	0.937	0.869	1.25e-10
ETS1	1.09e-15	0.143263	0.921	0.836	2.28e-11
N4BP2L2	6.15e-18	0.143193	0.763	0.579	1.29e-13
CCNK	7.84e-16	0.142703	0.836	0.71	1.64e-11
RPS27	7.24e-27	0.142482	1	1	1.52e-22
EIF4G1	3.35e-11	0.142413	0.864	0.778	7.01e-07
ZC3H14	4.38e-13	0.142228	0.906	0.827	9.18e-09
WDR43	8.87e-14	0.142142	0.961	0.898	1.86e-09
MICU2	5.16e-15	0.142129	0.89	0.793	1.08e-10
RASA3	4.28e-23	0.14104	0.552	0.318	8.97e-19
ESD	8.89e-16	0.140885	0.986	0.966	1.86e-11
CINP	7.27e-17	0.14047	0.926	0.849	1.52e-12
AJUBA	1.73e-12	0.14043	0.88	0.762	3.62e-08
CCND1	1.42e-10	0.139447	0.981	0.978	2.98e-06
SUPT20H	2.8e-19	0.139175	0.666	0.469	5.87e-15
NDUFAF3	2.89e-16	0.138681	0.855	0.728	6.05e-12
NUP58	2.74e-14	0.138418	0.812	0.667	5.73e-10
GPALPP1	2.8e-16	0.137726	0.735	0.555	5.86e-12
RPN2	1.24e-16	0.137693	0.997	0.987	2.61e-12
SUPT16H	1.73e-11	0.137044	0.969	0.945	3.62e-07
KCTD12	6.29e-16	0.136245	0.592	0.402	1.32e-11
PSPC1	8.06e-14	0.136121	0.867	0.763	1.69e-09
2020-09-02	1.31e-19	0.135831	1	0.995	2.73e-15
GPAT3	6.32e-18	0.135592	0.704	0.496	1.32e-13
PLEC	2.72e-14	0.135435	0.761	0.593	5.7e-10
NEMF	1.11e-13	0.135408	0.831	0.675	2.32e-09
PSMC6	3e-13	0.13531	0.938	0.901	6.27e-09
FERMT2	1.58e-13	0.135261	0.873	0.785	3.32e-09
NOP56	1.31e-14	0.134749	0.997	0.991	2.75e-10
HMGCS1	5.06e-09	0.134447	0.471	0.346	0.000105876
TNFRSF10D	5.66e-13	0.133947	0.695	0.55	1.19e-08
HNRNPA1	1.56e-17	0.132763	1	0.996	3.26e-13
ALCAM	9.76e-11	0.132515	0.981	0.966	2.04e-06
CAVIN1	3.61e-10	0.131815	0.996	0.995	7.56e-06
TLN1	1.6e-08	0.131518	0.915	0.865	0.000334013
POLR2L	2.26e-18	0.131245	0.999	0.996	4.73e-14
EBPL	5.31e-16	0.131197	0.862	0.737	1.11e-11
CCDC57	1.22e-25	0.130808	0.488	0.236	2.56e-21
YY1	2.01e-12	0.130663	0.972	0.942	4.21e-08
ABCE1	1.39e-14	0.130624	0.996	0.982	2.91e-10
CAPN2	1.82e-12	0.130331	0.984	0.966	3.82e-08
SFPQ	5.97e-11	0.130251	0.992	0.985	1.25e-06
PYGL	3.93e-13	0.130189	0.644	0.486	8.23e-09
ACTN4	3.12e-13	0.130183	1	1	6.54e-09
BIRC2	2.01e-09	0.129156	0.964	0.937	4.21e-05
COL8A1	5.2e-12	0.128714	0.669	0.501	1.09e-07
OPN3	6.47e-17	0.128404	0.643	0.442	1.35e-12
PPP1R15A	2.82e-11	0.128109	0.962	0.936	5.9e-07
PDHA1	2.55e-10	0.127886	0.903	0.806	5.35e-06
PSMD2	4.21e-11	0.127094	0.997	0.993	8.82e-07
MCM6	9.32e-07	0.126999	0.745	0.675	0.0195073
NEDD4L	1.04e-10	0.12658	0.886	0.771	2.17e-06
ZC3H13	9.42e-11	0.126374	0.669	0.545	1.97e-06
IGFBP6	5.69e-14	0.126365	0.699	0.52	1.19e-09
ATP6V1D	1.34e-11	0.125828	0.99	0.964	2.81e-07
ARF6	7.47e-11	0.125205	0.992	0.978	1.56e-06
PFN2	2.24e-11	0.125032	0.829	0.709	4.7e-07
PAICS	9.88e-15	0.124818	0.997	0.991	2.07e-10
NUMB	1.35e-13	0.124303	0.768	0.613	2.82e-09
LMNB1	2.4e-08	0.124047	0.859	0.794	0.000502427
USP12	1.66e-13	0.123806	0.752	0.604	3.47e-09
AATF	1.04e-09	0.1229	0.806	0.709	2.18e-05
DLST	7.9e-12	0.122772	0.899	0.823	1.65e-07
AXL	7.13e-13	0.122742	0.999	0.998	1.49e-08
ADAM9	4.98e-11	0.122158	0.903	0.825	1.04e-06
CAPZA1	1.44e-18	0.121976	0.999	0.999	3.02e-14
KPNB1	1.19e-12	0.121888	0.999	0.996	2.5e-08
CUL4A	8.63e-13	0.121884	0.743	0.599	1.81e-08
PLAUR	3.66e-07	0.121767	0.913	0.892	0.00766425
RNASEH2B	2.75e-11	0.121592	0.858	0.775	5.75e-07
NPC2	1.59e-12	0.121016	1	0.994	3.34e-08
TNPO1	4.46e-10	0.11998	0.918	0.836	9.33e-06
NIP7	4.19e-12	0.119978	0.96	0.887	8.78e-08
WDHD1	2.26e-09	0.119892	0.737	0.607	4.72e-05
FDFT1	7.01e-09	0.119828	0.761	0.674	0.000146703
SYNCRIP	2.29e-12	0.119811	0.992	0.99	4.79e-08
BAG5	6.92e-11	0.119741	0.74	0.612	1.45e-06
MARS	4.19e-10	0.119512	0.917	0.853	8.78e-06
EIF4G2	5.24e-15	0.117541	1	1	1.1e-10
USP22	1.95e-07	0.116958	0.925	0.88	0.00408019
NAT10	5.31e-10	0.116948	0.763	0.652	1.11e-05
PCNX4	4.24e-09	0.116934	0.805	0.714	8.89e-05
MAP3K20	1.19e-08	0.116501	0.987	0.963	0.000248583
NRK	1.68e-19	0.115853	0.414	0.206	3.52e-15
YWHAB	1.81e-27	0.115201	1	1	3.79e-23
SERBP1	1.58e-13	0.115032	0.999	0.999	3.32e-09
SP100	8.68e-11	0.114853	0.957	0.904	1.82e-06
PPA2	1.59e-12	0.114744	0.994	0.982	3.32e-08
MPHOSPH8	1.7e-10	0.114436	0.735	0.604	3.57e-06
WDR1	6.77e-11	0.114097	0.99	0.969	1.42e-06
RDH11	1.38e-08	0.113737	0.994	0.987	0.000288978
IARS	7.22e-10	0.113568	0.814	0.718	1.51e-05
RWDD1	6.16e-10	0.113378	0.981	0.956	1.29e-05
VRK1	1.07e-08	0.113352	0.887	0.818	0.000223864
SDCBP	2.87e-08	0.11328	0.987	0.98	0.00060175
ENO1	6.58e-29	0.113184	1	1	1.38e-24
PRRC2C	2.63e-07	0.111835	0.851	0.788	0.00551122
DNAJC3	1.74e-10	0.111601	0.607	0.467	3.64e-06
EIF3D	1.04e-11	0.111408	0.986	0.974	2.18e-07
GLRX	2.03e-08	0.111313	0.894	0.805	0.000425816
SMAP1	5.72e-13	0.111078	0.749	0.578	1.2e-08
MED6	6.03e-11	0.111075	0.849	0.745	1.26e-06
FBXL3	5.02e-14	0.110745	0.701	0.53	1.05e-09
ID3	2.65e-08	0.109698	0.7	0.573	0.000555302
HMGN2	4.32e-17	0.109579	1	1	9.04e-13
EEF1D	6.21e-16	0.109543	1	1	1.3e-11
CARS2	1.48e-13	0.109083	0.655	0.481	3.09e-09
ERO1A	6.91e-09	0.108763	0.869	0.833	0.000144734
NUFIP1	2.33e-12	0.108335	0.679	0.503	4.88e-08
CDH4	1.1e-09	0.108245	0.658	0.507	2.3e-05
FLRT2	4.74e-13	0.108227	0.519	0.34	9.93e-09
FAH	9.5e-14	0.108164	0.718	0.556	1.99e-09
MNAT1	6.64e-10	0.108009	0.96	0.907	1.39e-05
HNRNPR	6.02e-09	0.107172	0.994	0.988	0.000126053
DMKN	2.77e-33	0.107118	0.263	0.048	5.79e-29
PURA	1.45e-08	0.1071	0.849	0.753	0.000304391
SMARCA5	6.47e-09	0.106944	0.846	0.746	0.000135429
MRPL3	7.17e-12	0.106739	0.978	0.952	1.5e-07
SPTLC2	4.47e-11	0.106069	0.609	0.458	9.36e-07
MYH9	2.19e-06	0.106018	0.962	0.901	0.0457717
ACTR3	1.43e-11	0.105475	1	0.996	2.99e-07
EPS8L2	3.13e-12	0.105369	0.633	0.477	6.55e-08
NAXD	1.14e-14	0.105341	0.523	0.335	2.38e-10
SARS	9.15e-07	0.105319	0.982	0.963	0.0191579
MATR3	6.94e-10	0.105228	0.994	0.991	1.45e-05
CLIC4	1.73e-07	0.104776	0.986	0.969	0.00361648
METRN	9.39e-14	0.104204	0.59	0.404	1.97e-09
CDK4	1.46e-07	0.103809	0.944	0.888	0.00305158
ILF3	2.79e-08	0.102829	0.966	0.936	0.000584147
SSRP1	1.76e-10	0.102571	0.994	0.987	3.68e-06
SNAI2	4.15e-13	0.102362	0.336	0.185	8.69e-09
SDAD1	2.96e-07	0.10184	0.946	0.896	0.00619013
TFAP2C	5.5e-10	0.101727	0.732	0.579	1.15e-05
ZDHHC20	9.23e-10	0.101621	0.69	0.564	1.93e-05
CLTB	1.05e-09	0.101069	0.906	0.823	2.19e-05
DLEU2	1.59e-08	0.101046	0.624	0.515	0.000332132
TRMT5	1.26e-08	0.100941	0.928	0.882	0.000263049
EIF2B2	1.43e-09	0.100705	0.921	0.838	2.99e-05
PCID2	2.51e-09	0.100574	0.781	0.655	5.26e-05
PARP1	7.04e-08	0.100566	0.95	0.901	0.00147501
TRIP11	3.48e-07	0.100509	0.625	0.509	0.00727941
LPAR1	2.55e-08	0.100493	0.73	0.617	0.000534405
HNRNPM	1.37e-08	0.100433	0.996	0.99	0.000285856
CORO1C	3.08e-08	0.100349	0.987	0.95	0.000644319
ZNF326	3.05e-09	0.100187	0.64	0.496	6.38e-05
CTNNAL1	6.85e-08	0.100181	0.997	0.987	0.00143389
IFRD1	1.54e-12	0.100111	0.587	0.421	3.23e-08
HNRNPK	7.95e-13	0.100068	1	0.999	1.67e-08
