## Supplementary Table 2 for "Integrated single-cell functional and molecular profiling of extracellular vesicle secretion in metastatic breast cancer"

### Sheet: MDAMB231-S_Exocarta_Overlap
	Exocarta_mRNA	Exocarta_Protein	MDA-S
FTL	1	1	1
TIMP3	1	1	1
TPT1	1	1	1
HSP90AA1	1	1	1
EEF1A1	1	1	1
ACTG1	1	1	1
CAV1	1	1	1
HMGA1	1	1	1
FTH1	1	1	1
CALM1	1	1	1
DBN1	1	1	1
TXN	1	1	1
NQO1	1	1	1
HNRNPA3	1	1	1
SEC22B	1	1	1
PABPC1	1	1	1
PSMA3	1	1	1
KRT18	1	1	1
RPS2	1	1	1
RPSA	1	1	1
TPM4	1	1	1
ITM2B	1	1	1
ENO1	1	1	1
SLC7A1	1	1	1
TFRC	1	1	1
CTSD	1	1	1
UBR4	1	1	1
HNRNPD	1	1	1
KRT8	1	1	1
IRS2	1	1	1
AKT1	1	1	1
EFHD2	1	1	1
POLR2L	1	1	1
LASP1	1	1	1
DYNC1H1	1	1	1
N4BP2L2	1	1	1
TARS	1	1	1
RPN2	1	1	1
SPRY4	1	1	1
PARP4	1	1	1
NOP56	1	1	1
TNFRSF10D	1	1	1
AXL	1	1	1
TOP1	1	1	1
CUL4A	1	1	1
KPNB1	1	1	1
EPS8L2	1	1	1
RFC3	1	1	1
DLST	1	1	1
LBR	1	1	1
SLC1A5	1	1	1
EIF3D	1	1	1
CD55	1	1	1
SUPT16H	1	1	1
SFPQ	1	1	1
WDR1	1	1	1
BAG5	1	1	1
MARS	1	1	1
ZNF326	1	1	1
SMARCA5	1	1	1
VRK1	1	1	1
TLN1	1	1	1
ILF3	1	1	1
CORO1C	1	1	1
PARP1	1	1	1
CLIC4	1	1	1
SARS	1	1	1
MCM6	1	1	1
MYH9	1	1	1
GTF3A	1	0	1
ERH	1	0	1
ADM	1	0	1
KPNA3	1	0	1
CCDC57	1	0	1
NDUFB1	1	0	1
IRS1	1	0	1
CDCA4	1	0	1
RB1	1	0	1
DDX24	1	0	1
CPSF2	1	0	1
METRN	1	0	1
OAF	1	0	1
YY1	1	0	1
COL8A1	1	0	1
SPTLC2	1	0	1
ZC3H13	1	0	1
CCND1	1	0	1
TFAP2C	1	0	1
USP22	1	0	1
HMGB1	0	1	1
RPL21	0	1	1
ACTN1	0	1	1
LCP1	0	1	1
SAP18	0	1	1
PHGDH	0	1	1
TPP2	0	1	1
STXBP6	0	1	1
UCHL3	0	1	1
IPO5	0	1	1
PTMA	0	1	1
EIF5	0	1	1
RPS29	0	1	1
HSPH1	0	1	1
UBL3	0	1	1
EIF2S1	0	1	1
SET	0	1	1
MDK	0	1	1
NPM1	0	1	1
ZYX	0	1	1
PSMC1	0	1	1
XRCC5	0	1	1
NCL	0	1	1
BZW1	0	1	1
SLC9A3R2	0	1	1
ACAT2	0	1	1
STK24	0	1	1
PDLIM7	0	1	1
YWHAB	0	1	1
PDS5B	0	1	1
SRSF5	0	1	1
RPS27	0	1	1
TMED10	0	1	1
DIAPH3	0	1	1
PTGR1	0	1	1
PLS3	0	1	1
HNRNPH1	0	1	1
SUGT1	0	1	1
DIS3	0	1	1
RASA3	0	1	1
TM9SF2	0	1	1
C4BPB	0	1	1
CNN2	0	1	1
DKC1	0	1	1
RAB4A	0	1	1
TMX1	0	1	1
NAMPT	0	1	1
FUS	0	1	1
2020-09-02	0	1	1
WDR77	0	1	1
SUPT20H	0	1	1
COPS6	0	1	1
ARHGDIB	0	1	1
POLR1D	0	1	1
KTN1	0	1	1
ANP32A	0	1	1
CAPZA1	0	1	1
GNPNAT1	0	1	1
FBP1	0	1	1
EIF4H	0	1	1
HNRNPA1	0	1	1
EEF1D	0	1	1
KCTD12	0	1	1
ESD	0	1	1
PPP2R5C	0	1	1
FLNA	0	1	1
LAMP1	0	1	1
PAICS	0	1	1
MTHFD1	0	1	1
ABCE1	0	1	1
MPP5	0	1	1
PLEC	0	1	1
IGFBP6	0	1	1
PSPC1	0	1	1
FAH	0	1	1
NUMB	0	1	1
SERBP1	0	1	1
FERMT2	0	1	1
IL11	0	1	1
WARS	0	1	1
PSMC6	0	1	1
ACTN4	0	1	1
PYGL	0	1	1
HNRNPK	0	1	1
IFRD1	0	1	1
PPA2	0	1	1
CAPN2	0	1	1
SYNCRIP	0	1	1
ATP6V1D	0	1	1
ACTR3	0	1	1
PFN2	0	1	1
PPP2R5E	0	1	1
EIF4G1	0	1	1
PSMD2	0	1	1
ADAM9	0	1	1
ARF6	0	1	1
ALCAM	0	1	1
NEDD4L	0	1	1
DNAJC3	0	1	1
SSRP1	0	1	1
PDHA1	0	1	1
TNPO1	0	1	1
NAT10	0	1	1
MATR3	0	1	1
IARS	0	1	1
ZDHHC20	0	1	1
CLTB	0	1	1
ASNS	0	1	1
EIF2B2	0	1	1
PCID2	0	1	1
HMGCS1	0	1	1
HNRNPR	0	1	1
FDFT1	0	1	1
HNRNPM	0	1	1
RDH11	0	1	1
PURA	0	1	1
GLRX	0	1	1
LMNB1	0	1	1
SDCBP	0	1	1
CDK4	0	1	1
TRIP11	0	1	1
PLAUR	0	1	1

### Sheet: MDAMB231-S_Exocarta_NonOverlap
	Exocarta_mRNA	Exocarta_Protein	MDA-S
FXYD5	0	0	1
POMP	0	0	1
SNAPC1	0	0	1
TFDP1	0	0	1
OGFRL1	0	0	1
SLIRP	0	0	1
MRPL57	0	0	1
DNAJC15	0	0	1
CC2D2A	0	0	1
EMP2	0	0	1
ATP5MPL	0	0	1
G0S2	0	0	1
LY6E	0	0	1
SKA3	0	0	1
UFM1	0	0	1
MRPS31	0	0	1
PAPOLA	0	0	1
DMKN	0	0	1
KISS1	0	0	1
TBC1D4	0	0	1
ERG28	0	0	1
EXOSC8	0	0	1
FCF1	0	0	1
SNW1	0	0	1
ARGLU1	0	0	1
MED4	0	0	1
RTRAF	0	0	1
TEX30	0	0	1
MTMR6	0	0	1
NDFIP2	0	0	1
ALG5	0	0	1
RPL36AL	0	0	1
RRP15	0	0	1
LRR1	0	0	1
HMGN1	0	0	1
KRT81	0	0	1
PLAC8	0	0	1
NDUFAF2	0	0	1
CHAMP1	0	0	1
ZFP36L1	0	0	1
NRK	0	0	1
PPP4R3A	0	0	1
NUDT15	0	0	1
GLIPR1	0	0	1
GPAT3	0	0	1
ATP5MC1	0	0	1
RCOR1	0	0	1
MT2A	0	0	1
MAX	0	0	1
HMGN2	0	0	1
COMMD6	0	0	1
GLRX5	0	0	1
GTF2F2	0	0	1
FOSL1	0	0	1
OPN3	0	0	1
UPF3A	0	0	1
P3H2	0	0	1
CINP	0	0	1
SIVA1	0	0	1
GPALPP1	0	0	1
NDUFAF3	0	0	1
EBPL	0	0	1
RBM26	0	0	1
MZT1	0	0	1
CCNK	0	0	1
ETS1	0	0	1
MICU2	0	0	1
EIF4G2	0	0	1
NAXD	0	0	1
FRMD6	0	0	1
NUP58	0	0	1
FBXL3	0	0	1
WDR43	0	0	1
NEMF	0	0	1
CARS2	0	0	1
USP12	0	0	1
SNAI2	0	0	1
ZC3H14	0	0	1
FLRT2	0	0	1
SMAP1	0	0	1
NPC2	0	0	1
AJUBA	0	0	1
NUFIP1	0	0	1
NIP7	0	0	1
MRPL3	0	0	1
ATF4	0	0	1
RNASEH2B	0	0	1
PPP1R15A	0	0	1
MED6	0	0	1
SP100	0	0	1
MPHOSPH8	0	0	1
CAVIN1	0	0	1
RWDD1	0	0	1
MNAT1	0	0	1
AATF	0	0	1
CDH4	0	0	1
BIRC2	0	0	1
WDHD1	0	0	1
PCNX4	0	0	1
MT1X	0	0	1
ERO1A	0	0	1
MAP3K20	0	0	1
TRMT5	0	0	1
DLEU2	0	0	1
LPAR1	0	0	1
ID3	0	0	1
CTNNAL1	0	0	1
PRRC2C	0	0	1
SDAD1	0	0	1
CDC20	0	0	1
CKAP2	0	0	1
